# An ancestral mitochondrial DNA insertion disrupts RNAi and enables persistence of a novel mycovirus in *Cryptococcus neoformans*

**DOI:** 10.64898/2026.09.15.751489

**Authors:** Jun Huang, Connor J. Larmore, Timothy C. Davenport, Anna Floyd Averette, Yeseul Choi, Humberto Debat, Purav Gupta, Artem Babaian, Marc D. Meneghini, Sheng Sun, Joseph Heitman

## Abstract

RNA interference (RNAi) is a widely conserved genome-defense mechanism that protects eukaryotes against viruses and transposable elements. We previously showed that RNAi loss can lead to hypermutation and antifungal drug resistance in the human fungal pathogen *Cryptococcus neoformans*, illuminating the potential clinical relevance of this pathway. In this study, we identified another function of RNAi in *C. neoformans*: mycovirus restriction. By screening known RNAi-deficient *C. neoformans* isolates, we identified a novel dsRNA mycovirus of the *Orthototiviridae* family, which we named CnTV1. We subsequently detected CnTV1 in three additional RNAi-deficient isolates. All CnTV1-positive isolates shared an ancestral nuclear mitochondrial DNA segment (NUMT) insertion that disrupts the gene encoding Argonaute (Ago1). Restoration of RNAi in sexually produced zygotes efficiently prevented CnTV1 inheritance by progeny. RNAi rescue by CRISPR-Cas9-mediated allele exchange eliminated CnTV1 during vegetative growth, further demonstrating RNAi is sufficient for mycoviral control. Loss of the RNA helicase Ski2 or the exoribonuclease Xrn1 increased CnTV1 abundance, revealing RNAi-independent restriction of the virus. Restoration of RNAi cleared the virus even in the absence of Ski2 or Xrn1, indicating a dominant role for RNAi in antiviral defense. To investigate the biological implications of CnTV1 infection, we developed a cytoplasmic-mixing approach and generated isogenic strain pairs in an RNAi-deficient background that differ only in viral infection status. Leveraging these strains, we show that CnTV1 infection leads to coordinated, low-magnitude transcriptomic changes and that strains lacking the mycovirus were moderately less virulent in a murine infection model. Our findings reveal that RNAi serves as a dominant antiviral defense system in *C. neoformans* and suggest that naturally occurring RNAi deficiency may be more prevalent than previously appreciated. This work highlights mycovirus persistence as an important consequence of RNAi loss in this WHO-designated critical priority fungal pathogen.

**Significance:** Despite its broad conservation, RNAi has been repeatedly lost across diverse fungal lineages, yet the biological consequences of RNAi loss remain poorly understood. We previously found that RNAi loss leads to hypermutation and antimicrobial drug resistance in the human fungal pathogen *Cryptococcus neoformans*. Here, we show that an ancestral mitochondrial DNA insertion disrupts RNAi and thereby enables the persistence of a novel dsRNA mycovirus in natural *C. neoformans* isolates. RNAi and cytoplasmic RNA decay pathways both restrict the mycovirus, with RNAi providing the dominant antiviral defense. Mycovirus infection introduces modest but coordinated transcriptional changes and moderately impacts virulence in mice. Together, these findings reveal mycovirus persistence as a consequence of natural RNAi loss and establish RNAi as a central antiviral defense system in *C. neoformans*.
