## Supplementary material for "An ancestral mitochondrial DNA insertion disrupts RNAi and enables persistence of a novel mycovirus in *Cryptococcus neoformans*": Dataset S1

### Sheet: Dataset S1A_Gag_matrix
Dataset S1A. CnTV1 Gag — pairwise amino-acid identity (BLASTP)
Sequence	1	2	3	4	5	6
1. Bt114 amplicon (partial), 354 aa	—
2. Bt116 amplicon (partial), 353 aa	353/353 (100%)	—
3. NRHc5010 amplicon (partial), 353 aa	342/353 (96.9%)	342/353 (96.9%)	—
4. NRHc5028 amplicon (partial), 353 aa	346/353 (98.0%)	346/353 (98.0%)	347/353 (98.3%)	—
5. NRHc5010 assembly (full, RNA-seq), 702 aa	343/354 (96.9%)	342/353 (96.9%)	353/353 (100%)	347/353 (98.3%)	—
6. NRHc5028 assembly (full, RACE-PCR), 702 aa	347/354 (98.0%)	346/353 (98.0%)	347/353 (98.3%)	353/353 (100%)	693/702 (98.7%)	—
Values are identical residues / aligned length, with percent identity in parentheses; all alignments are gap-free.
Aligned length equals the shorter of the two sequences, so every amplicon comparison is confined to the 353 aa partial-amplicon window.
Bold: the partial amplicon reproduces the full assembly of the same strain with zero mismatches.

### Sheet: Dataset S1B_Pol_matrix
Dataset S1B. CnTV1 Pol — pairwise amino-acid identity (BLASTP)
Sequence	1	2	3	4	5	6
1. Bt114 amplicon (partial), 500 aa	—
2. Bt116 amplicon (partial), 500 aa	500/500 (100%)	—
3. NRHc5010 amplicon (partial), 500 aa	483/500 (96.6%)	483/500 (96.6%)	—
4. NRHc5028 amplicon (partial), 500 aa	484/500 (96.8%)	484/500 (96.8%)	495/500 (99.0%)	—
5. NRHc5010 assembly (full, RNA-seq), 746 aa	483/500 (96.6%)	483/500 (96.6%)	500/500 (100%)	495/500 (99.0%)	—
6. NRHc5028 assembly (full, RACE-PCR), 746 aa	484/500 (96.8%)	484/500 (96.8%)	495/500 (99.0%)	500/500 (100%)	739/746 (99.1%)	—
Values are identical residues / aligned length, with percent identity in parentheses; all alignments are gap-free.
Aligned length equals the shorter of the two sequences, so every amplicon comparison is confined to the 500 aa partial-amplicon window.
Bold: the partial amplicon reproduces the full assembly of the same strain with zero mismatches.

### Sheet: Notes
Dataset S1— notes
Content: all-vs-all BLASTP comparison of CnTV1 Gag and Pol amino-acid sequences from four Cryptococcus neoformans strains.
Sequences compared (per protein):
Bt114, Bt116, NRHc5010, NRHc5028 — partial sequences from amplicon sequencing
NRHc5010 — full-length assembly from RNA-seq
NRHc5028 — full-length assembly from RACE-PCR
Sheets:
S1A_Gag_matrix Lower-triangle identity matrix for Gag (the version to typeset)
S1B_Pol_matrix Lower-triangle identity matrix for Pol (the version to typeset)
Source: NCBI BLASTP, default protein settings (BLOSUM62).
All 72 alignments returned E = 0.0 with 100% query coverage and no gaps.
