## Supplementary material for "An ancestral mitochondrial DNA insertion disrupts RNAi and enables persistence of a novel mycovirus in *Cryptococcus neoformans*": Dataset S2

### Sheet: Dataset S2_SNP_summary_5strains
Dataset S2. Candidate variants in five CnTV1-free chemically cured derivatives of NRHc5010
Strain	Total candidates	Background (shared, ≥2 strains)	Shared by all 5	Private/unique (real, curing-relevant)	Private HIGH	Private MODERATE	Private LOW	Private MODIFIER
JHG225	108	89	31	19	1	2	1	15
JHG227	114	98	31	16	0	3	0	13
JHG228	125	103	31	22	0	1	2	19
TCD1	179	118	31	61	0	2	4	55
TCD3	127	99	31	28	0	3	0	25
TOTAL (5 strains)	653	507	31	146	1	11	7	127

### Sheet: Private_HIGH_MODERATE
Private (strain-specific) HIGH/MODERATE variants — the curing-relevant candidate set
Strain	Chr	Position	Ref	Alt	Impact	Effect	Gene	AA change
JHG225	8	1049339	G	AAGCCTGATTTGAGCCAA	HIGH	frameshift_variant&missense_variant	CNAG_03473.p01	p.Glu316fs
JHG225	1	1283151	AACCGGC	GACCAGCTGCTGCGGGACT	MODERATE	missense_variant&disruptive_inframe_insertion	CNAG_00501.p01	p.Pro315delinsValProGlnGlnLeu
JHG225	6	711927	T	TTGC	MODERATE	disruptive_inframe_insertion	CNAG_02281.p01	p.Gln52dup
JHG227	3	374649	C	CTCA	MODERATE	disruptive_inframe_insertion	CNAG_07512.p01	p.Asp649dup
JHG227	6	184557	C	A	MODERATE	missense_variant	CNAG_02488.p01	p.Arg257Ser
JHG227	13	427710	A	AGAG	MODERATE	disruptive_inframe_insertion	CNAG_06416.p01	p.Ser259dup
JHG228	3	546555	GATGGAAGGT	G	MODERATE	disruptive_inframe_deletion	CNAG_02878.p01	p.Pro256_Ile258del
TCD1	3	550442	C	CCTGTTGCTG	MODERATE	conservative_inframe_insertion	CNAG_02877.p01	p.Gln113_Gln115dup
TCD1	4	10385	A	T	MODERATE	missense_variant	CNAG_04932.p01	p.His89Leu
TCD3	1	1894677	A	ATCATGGTCATGTTCGTGC	MODERATE	disruptive_inframe_insertion	CNAG_00727.p01	p.Glu97_His102dup
TCD3	1	1981729	C	CCAATCT	MODERATE	disruptive_inframe_insertion	CNAG_00755.p01	p.Ser430_Gln431insGlnSer
TCD3	5	520766	GT	CG	MODERATE	missense_variant	CNAG_01353.p01	p.Ser174Ala
