## Supplementary material for "An ancestral mitochondrial DNA insertion disrupts RNAi and enables persistence of a novel mycovirus in *Cryptococcus neoformans*": Dataset S3

### Sheet: Dataset S3
Dataset S3.
Over-representation test: one-sided hypergeometric test. Query set = 212 of the 294 shared DEGs that carry ≥1 GO annotation; background = 4,995 tested genes carrying ≥1 GO annotation.
Terms shown: all GO terms with ≥3 query DEGs and nominal hypergeometric P < 0.05 (14 terms), ordered by fold enrichment (matching the figure, top to bottom).
BH-adjusted P value (controls the false discovery rate; Benjamini–Hochberg procedure) was computed over the full family of 273 tested terms (all terms with ≥1 query gene and term size 5–500).
None of the terms remained significant after correction (minimum BH-adjusted P = 0.11); the nominal enrichments (nominal P < 0.05) are reported for completeness only.
Fold enrichment = (k/n) / (K/N), where k = query DEGs in the term, K = term size, n = 212 (query), N = 4,995 (background).
GO ID	GO term	Ontology	DEGs in term (k)	Term size (K)	Fold enrichment	log2(fold enrichment)	Nominal P (hypergeometric)	BH-adjusted P value	Overlapping DEGs
GO:0046513	ceramide biosynthetic process	BP	3	7	10.1	3.34	0.00232438	0.211519	CNAG_01044/CNAG_01477/CNAG_06717
GO:0004725	protein tyrosine phosphatase activity	MF	4	11	8.57	3.1	0.000822621	0.112288	CNAG_00175/CNAG_00498/CNAG_03893/CNAG_03984
GO:0000423	mitophagy	BP	3	9	7.85	2.97	0.00523679	0.285929	CNAG_00088/CNAG_02164/CNAG_05310
GO:0000122	negative regulation of transcription by RNA polymerase II	BP	3	11	6.43	2.68	0.00965903	0.408772	CNAG_01201/CNAG_01902/CNAG_04864
GO:0003779	actin binding	MF	4	16	5.89	2.56	0.00383721	0.26189	CNAG_02201/CNAG_05246/CNAG_05734/CNAG_07718
GO:0000932	P-body	CC	6	25	5.65	2.5	0.000489433	0.112288	CNAG_00520/CNAG_01359/CNAG_04821/CNAG_04954/CNAG_06426/CNAG_06906
GO:0010008	endosome membrane	CC	3	15	4.71	2.24	0.0235044	0.409849	CNAG_02167/CNAG_05734/CNAG_05882
GO:0006338	chromatin remodeling	BP	4	22	4.28	2.1	0.0126347	0.408772	CNAG_00104/CNAG_00740/CNAG_01627/CNAG_01897
GO:0046540	U4/U6 x U5 tri-snRNP complex	CC	3	17	4.16	2.06	0.0330122	0.500685	CNAG_01809/CNAG_04155/CNAG_06426
GO:0006367	transcription initiation at RNA polymerase II promoter	BP	3	18	3.93	1.97	0.0384075	0.551167	CNAG_01359/CNAG_03557/CNAG_05146
GO:0043130	ubiquitin binding	MF	4	25	3.77	1.91	0.0197897	0.409849	CNAG_02167/CNAG_05734/CNAG_05882/CNAG_06475
GO:0012505	endomembrane system	CC	6	47	3.01	1.59	0.013651	0.408772	CNAG_00064/CNAG_00582/CNAG_03651/CNAG_05135/CNAG_05191/CNAG_05395
GO:0006886	intracellular protein transport	BP	6	54	2.62	1.39	0.0257255	0.413121	CNAG_00067/CNAG_00508/CNAG_01426/CNAG_03651/CNAG_05395/CNAG_06773
GO:0000329	fungal-type vacuole membrane	CC	5	47	2.51	1.33	0.0474558	0.567631	CNAG_00521/CNAG_00582/CNAG_00804/CNAG_05395/CNAG_05688
No term met BH-adjusted P < 0.05 (minimum = 0.11).
