## Supplementary material for "An ancestral mitochondrial DNA insertion disrupts RNAi and enables persistence of a novel mycovirus in *Cryptococcus neoformans*": Table S4

### Sheet: Dataset S4
Name	Description	Organism	Taxonomy
LC437024 - polyprotein translation	Alternaria alternata botybirnavirus 1 4a genomic RNA, segment 1, complete sequence	Alternaria alternata botybirnavirus 1	Alphatotivirineae; Botybirnaviridae; Botybirnavirus; Botybirnavirus go
MN552388 - RNA dependent RNA polymerase translation	Plasmopara viticola lesion associated botybirna 2 isolate DMS6_DN42815 segment RNA1 RNA dependent RNA polymerase gene, complete cds	Plasmopara viticola lesion associated botybirna 2	Alphatotivirineae; Botybirnaviridae; Botybirnavirus; Botybirnavirus hachi
JF716350 - cap-pol fusion protein translation	Botrytis porri RNA virus 1 strain GarlicBc-72 segment 1, complete sequence	Botrytis porri botybirnavirus 1	Alphatotivirineae; Botybirnaviridae; Botybirnavirus; Botybirnavirus ichi
MN627274 - RNA-dependent RNA polymerase translation	Botrytis cinerea botybirnavirus 2 isolate BCS17_DN61 segment RNA1, complete sequence	Botrytis cinerea botybirnavirus 2	Alphatotivirineae; Botybirnaviridae; Botybirnavirus; Botybirnavirus kyu
KP774592 - cap-pol fusion protein translation	Sclerotinia sclerotiorum botybirnavirus 1 segment 1, complete sequence	Sclerotinia sclerotiorum botybirnavirus 1	Alphatotivirineae; Botybirnaviridae; Botybirnavirus; Botybirnavirus ni
MH321499 - hypothetical protein translation	Botrytis cinerea botybirnavirus 1 segment 1, complete sequence	Botrytis cinerea botybirnavirus 1	Alphatotivirineae; Botybirnaviridae; Botybirnavirus; Botybirnavirus roku
KT962972 - cap-pol fusion protein translation	Sclerotinia sclerotiorum botybirnavirus 2 segment RNA-1, complete sequence	Sclerotinia sclerotiorum botybirnavirus 2	Alphatotivirineae; Botybirnaviridae; Botybirnavirus; Botybirnavirus sani
MN552386 - RNA dependent RNA polymerase translation	Plasmopara viticola lesion associated botybirna 1 isolate DMG-B_DN55388 segment RNA1 RNA dependent RNA polymerase gene, complete cds	Plasmopara viticola lesion associated botybirna 1	Alphatotivirineae; Botybirnaviridae; Botybirnavirus; Botybirnavirus shichi
YP_392482 - RNA dependent RNA polymerase translation	RNA-dependent RNA polymerase [Penicillium chrysogenum virus]	Penicillium chrysogenum virus	Alphatotivirineae; Chrysoviridae; Alphachrysovirus; Alphachrysovirus penicillii
AGZ84312 - RNA dependent RNA polymerase translation	putative RNA-dependent RNA polymerase [Botryosphaeria dothidea chrysovirus 1]	Botryosphaeria dothidea chrysovirus 1	Alphatotivirineae; Chrysoviridae; Betachrysovirus; Betachrysovirus botryosphaeriae
KT013296 - RNA-dependent RNA polymerase translation	Fusagravirus roku strain RN Brazil, complete genome	Fusagravirus roku	Alphatotivirineae; Fusagraviridae; Fusagravirus
KT921784 - RNA-dependent RNA polymerase translation	Fusagravirus kyu coat protein and RNA-dependent RNA polymerase (RdRp) genes, complete cds	Fusagravirus kyu	Alphatotivirineae; Fusagraviridae; Fusagravirus
MT520144 - RNA-dependent RNA polymerase translation	Fusagravirus jyushichi strain KACC40168 structural/gag protein and RNA-dependent RNA polymerase genes, complete cds	Fusagravirus jyushichi	Alphatotivirineae; Fusagraviridae; Fusagravirus
JN671443 - RNA-dependent RNA polymerase translation	Fusarium virguliforme dsRNA mycovirus 2 putative structural/gag protein and RNA-dependent RNA polymerase genes, complete cds	Fusarium virguliforme dsRNA mycovirus 2	Alphatotivirineae; Fusagraviridae; Fusagravirus; Fusagravirus go
KU728181 - RNA-dependent RNA polymerase translation	Fusarium poae dsRNA virus 3 isolate SX63, complete genome	Fusarium poae dsRNA virus 3	Alphatotivirineae; Fusagraviridae; Fusagravirus; Fusagravirus hachi
GQ140626 - putative RNA-dependent RNA polymerase translation	Fusarium graminearum dsRNA mycovirus-3, complete genome	Fusarium graminearum dsRNA mycovirus 3	Alphatotivirineae; Fusagraviridae; Fusagravirus; Fusagravirus ichi
KP900891 - RNA-dependent RNA polymerase translation	Macrophomina phaseolina double-stranded RNA virus 2 isolate Mp3 hypothetical protein and RNA-dependent RNA polymerase genes, complete cds	Macrophomina phaseolina double-stranded RNA virus 2	Alphatotivirineae; Fusagraviridae; Fusagravirus; Fusagravirus jyu
MK780821 - RNA-dependent RNA polymerase translation	Macrophomina phaseolina fusagravirus 1, complete genome	Macrophomina phaseolina fusagravirus 1	Alphatotivirineae; Fusagraviridae; Fusagravirus; Fusagravirus jyugo
MW258947 - RNA-dependent RNA polymerase translation	Caloscypha fulgens fusagravirus 1 isolate ANK VIR-100, complete genome	Caloscypha fulgens fusagravirus 1	Alphatotivirineae; Fusagraviridae; Fusagravirus; Fusagravirus jyuhachi
KX821737 - RNA-dependent RNA polymerase translation	Trichoderma atroviride mycovirus, complete genome	Trichoderma atroviride mycovirus	Alphatotivirineae; Fusagraviridae; Fusagravirus; Fusagravirus jyuichi
MZ736512 - RNA-dependent RNA polymerase translation	Cryphonectria naterciae fusagravirus 1 isolate M10544, complete genome	Cryphonectria naterciae fusagravirus 1	Alphatotivirineae; Fusagraviridae; Fusagravirus; Fusagravirus jyukyu
LC333734 - RNA-dependent RNA polymerase translation	Rosellinia necatrix fusagravirus 1 genes for hypothetical protein, RNA-dependent RNA polymerase, complete cds, contig: Pool-1_5	Rosellinia necatrix fusagravirus 1	Alphatotivirineae; Fusagraviridae; Fusagravirus; Fusagravirus jyuni
MT876190 - RNA-dependent RNA polymerase translation	Picoa juniperi mycovirus 1 isolate ANK_VIR-89, complete genome	Picoa juniperi mycovirus 1	Alphatotivirineae; Fusagraviridae; Fusagravirus; Fusagravirus jyuroku
LC333739 - RNA-dependent RNA polymerase translation	Rosellinia necatrix fusagravirus 3 genes for putative structural protein, RNA-dependent RNA polymerase, complete cds, contig: Pool-2_106	Rosellinia necatrix fusagravirus 3	Alphatotivirineae; Fusagraviridae; Fusagravirus; Fusagravirus jyusani
MG897472 - RNA-dependent RNA polymerase translation	Trichoderma asperellum dsRNA virus 1 isolate JLM45-3 hypothetical protein and RNA-dependent RNA polymerase genes, complete cds	Trichoderma asperellum dsRNA virus 1	Alphatotivirineae; Fusagraviridae; Fusagravirus; Fusagravirus jyushi
KJ549662 - RNA-dependent RNA polymerase translation	Botrytis cinerea RNA virus 1 strain BerBc-1, complete genome	Botrytis cinerea RNA virus 1	Alphatotivirineae; Fusagraviridae; Fusagravirus; Fusagravirus ni
LC651180 - putative RNA-dependent RNA polymerase CDS translation	Cryphonectria carpinicola fusagravirus 1 JS13 RNA, complete genome	Cryphonectria carpinicola fusagravirus 1	Alphatotivirineae; Fusagraviridae; Fusagravirus; Fusagravirus nijyu
JN603241 - RNA-dependent RNA polymerase translation	Phytophthora infestans RNA virus 3, complete genome	Phytophthora infestans RNA virus 3	Alphatotivirineae; Fusagraviridae; Fusagravirus; Fusagravirus sani
JN671444 - RNA-dependent RNA polymerase translation	Fusarium virguliforme dsRNA mycovirus 1 putative structural/gag protein and RNA-dependent RNA polymerase genes, complete cds	Fusarium virguliforme dsRNA mycovirus 1	Alphatotivirineae; Fusagraviridae; Fusagravirus; Fusagravirus shi
KU728180 - RNA-dependent RNA polymerase translation	Fusarium poae dsRNA virus 2 isolate SX63, complete genome	Fusarium poae dsRNA virus 2	Alphatotivirineae; Fusagraviridae; Fusagravirus; Fusagravirus shichi
LC062704 - RNA-dependent RNA polymerase translation	Megabirnavirus shi genomic RNA, segment dsRNA1, complete sequence	Megabirnavirus shi	Alphatotivirineae; Megabirnaviridae; Megabirnavirus
MH057692 - RNA-dependent RNA polymerase translation	Fusarium pseudograminearum megabirnavirus 1 isolate FC136-2A segment RNA1, complete sequence	Fusarium pseudograminearum megabirnavirus 1	Alphatotivirineae; Megabirnaviridae; Megabirnavirus; Megabirnavirus go
AB512282 - RNA-dependent RNA polymerase translation	Rosellinia necatrix megabirnavirus 1/W779 genomic RNA, segment L1, complete sequence	Rosellinia necatrix megabirnavirus 1/W779	Alphatotivirineae; Megabirnaviridae; Megabirnavirus; Megabirnavirus ichi
KP686398 - RNA-dependent RNA polymerase translation	Sclerotinia sclerotiorum megabirnavirus 1 isolate SX466 segment L1, complete sequence	Sclerotinia sclerotiorum megabirnavirus 1	Alphatotivirineae; Megabirnaviridae; Megabirnavirus; Megabirnavirus ni
KT601119 - 122 kDa protein translation	Pleosporales megabirnavirus 1 segment RNA1 133 kDa protein and 122 kDa protein genes, complete cds	Pleosporales megabirnavirus 1	Alphatotivirineae; Megabirnaviridae; Megabirnavirus; Megabirnavirus sani
UMU01059 - cap-pol fusion protein translation	Ustilago maydis virus UmVH1 cap-pol fusion protein gene, complete cds	Ustilago maydis virus H1	Alphatotivirineae; Monocitiviridae; Monocitivirus; Monocitivirus ichi
HQ339954 - RNA-dependent RNA polymerase translation	Piscine myocarditis virus AL V-708, complete genome	Piscine myocarditis virus AL V-708	Alphatotivirineae; Orthototiviridae
JN997473 - RNA-dependent RNA polymerase translation	Xanthophyllomyces dendrorhous virus L1b capsid protein (CP) and RNA-dependent RNA polymerase (RdRp) genes, complete cds	Xanthophyllomyces dendrorhous virus L1B	Alphatotivirineae; Orthototiviridae; Totivirus; Totivirus go
LC075485 - RNA dependent RNA polymerase translation	Red clover powdery mildew-associated totivirus 1 genomic RNA, complete genome, isolate: RPaTV1a_65-114	Red clover powdery mildew-associated totivirus 1	Alphatotivirineae; Orthototiviridae; Totivirus; Totivirus hachi
NP_620495 - RNA dependent RNA polymerase translation	RNA polymerase [Saccharomyces cerevisiae virus L-A]	Saccharomyces cerevisiae virus L-A	Alphatotivirineae; Orthototiviridae; Totivirus; Totivirus ichi
LC075488 - RNA dependent RNA polymerase translation	Red clover powdery mildew-associated totivirus 3 genomic RNA, complete genome, isolate: RPaTV3_75-77	Red clover powdery mildew-associated totivirus 3	Alphatotivirineae; Orthototiviridae; Totivirus; Totivirus jyu
KX882939 - hypothetical protein 2 translation	Hubei toti-like virus 2 strain arthropodmix13450 hypothetical protein 1 and hypothetical protein 2 genes, complete cds	Hubei toti-like virus 2	Alphatotivirineae; Orthototiviridae; Totivirus; Totivirus jyugo
KX882983 - hypothetical protein 2 translation	Wuhan insect virus 26 strain WHZM10161 hypothetical protein 1 and hypothetical protein 2 genes, complete cds	Wuhan insect virus 26	Alphatotivirineae; Orthototiviridae; Totivirus; Totivirus jyuhachi
LC075490 - RNA dependent RNA polymerase translation	Red clover powdery mildew-associated totivirus 5 genomic RNA, complete genome, isolate: RPaTV5_75-14	Red clover powdery mildew-associated totivirus 5	Alphatotivirineae; Orthototiviridae; Totivirus; Totivirus jyuichi
MK066243 - putative RNA-dependent RNA polymerase translation	Maize associated totivirus isolate 16-0130b coat protein (CP) and putative RNA-dependent RNA polymerase (RdRp) genes, complete cds	Maize associated totivirus	Alphatotivirineae; Orthototiviridae; Totivirus; Totivirus jyukyu
LC075491 - RNA dependent RNA polymerase translation	Red clover powdery mildew-associated totivirus 6 genomic RNA, complete genome, isolate: RPaTV6_75-22	Red clover powdery mildew-associated totivirus 6	Alphatotivirineae; Orthototiviridae; Totivirus; Totivirus jyuni
KX882997 - hypothetical protein 2 translation	Beihai blue swimmer crab virus 3 strain YYSZX17757 hypothetical protein 1 and hypothetical protein 2 genes, complete cds	Beihai blue swimmer crab virus 3	Alphatotivirineae; Orthototiviridae; Totivirus; Totivirus jyuroku
LC075492 - RNA dependent RNA polymerase translation	Red clover powdery mildew-associated totivirus 7 genomic RNA, complete genome, isolate: RPaTV7_75-7	Red clover powdery mildew-associated totivirus 7	Alphatotivirineae; Orthototiviridae; Totivirus; Totivirus jyusani
KT388111 - putative RNA-dependent RNA polymerase translation	Panax notoginseng virus A isolate YNSL1210, complete genome	Panax notoginseng virus A	Alphatotivirineae; Orthototiviridae; Totivirus; Totivirus jyushi
KX882990 - hypothetical protein 2 translation	Wuhan insect virus 27 strain WHZM10130 hypothetical protein 1 and hypothetical protein 2 genes, complete cds	Wuhan insect virus 27	Alphatotivirineae; Orthototiviridae; Totivirus; Totivirus jyushichi
LC075487 - RNA dependent RNA polymerase translation	Red clover powdery mildew-associated totivirus 2 CP, RdRp genes for capsid protein, RNA dependent RNA polymerase, complete cds, isolate: RPaTV2_75-52	Red clover powdery mildew-associated totivirus 2	Alphatotivirineae; Orthototiviridae; Totivirus; Totivirus kyu
SCU01060 - RNA polymerase translation	Saccharomyces cerevisiae virus La, complete genome	Saccharomyces cerevisiae virus L-BC (La)	Alphatotivirineae; Orthototiviridae; Totivirus; Totivirus ni
MK967422 - putative RNA-dependent RNA polymerase translation	Cronartium ribicola totivirus 5 isolate OR4-2, complete genome	Cronartium ribicola totivirus 5	Alphatotivirineae; Orthototiviridae; Totivirus; Totivirus nijyu
MN937194 - RNA-dependent RNA polymerase translation	Rhodosporidiobolus odoratus RNA virus 1, complete genome	Rhodosporidiobolus odoratus RNA virus 1	Alphatotivirineae; Orthototiviridae; Totivirus; Totivirus nijyugo
MW174763 - gag-pol fusion protein translation	Torulaspora delbrueckii virus LA strain TdV-LAbarr1, complete genome	Torulaspora delbrueckii virus LA	Alphatotivirineae; Orthototiviridae; Totivirus; Totivirus nijyuhachi
MK967421 - putative RNA-dependent RNA polymerase translation	Cronartium ribicola totivirus 4 isolate SC2, complete genome	Cronartium ribicola totivirus 4	Alphatotivirineae; Orthototiviridae; Totivirus; Totivirus nijyuichi
MN545910 - putative RNA dependent RNA polymerase translation	Plasmopara viticola lesion associated toti 1 isolate DMS3_DN31113 putative coat protein and putative RNA dependent RNA polymerase genes, complete cds	Plasmopara viticola lesion associated toti 1	Alphatotivirineae; Orthototiviridae; Totivirus; Totivirus nijyukyu
MK967420 - putative RNA-dependent RNA polymerase translation	Cronartium ribicola totivirus 3 isolate SC2, complete genome	Cronartium ribicola totivirus 3	Alphatotivirineae; Orthototiviridae; Totivirus; Totivirus nijyuni
MN603497 - RNA-dependent RNA polymerase translation	Totivirus nijyuroku isolate MrV40L, complete genome	Malassezia restricta virus	Alphatotivirineae; Orthototiviridae; Totivirus; Totivirus nijyuroku
MK967419 - putative RNA-dependent RNA polymerase translation	Cronartium ribicola totivirus 2 isolate SC2, complete genome	Cronartium ribicola totivirus 2	Alphatotivirineae; Orthototiviridae; Totivirus; Totivirus nijyusani
MK993478 - RNA-dependent RNA polymerase translation	Trichoderma koningiopsis totivirus 1 isolate Mg10 capsid protein (CP) and RNA-dependent RNA polymerase (RdRp) genes, complete cds	Trichoderma koningiopsis totivirus 1	Alphatotivirineae; Orthototiviridae; Totivirus; Totivirus nijyushi
MN812428 - RNA-dependent RNA polymerase translation	Malassezia sympodialis mycovirus isolate MsMV1, complete genome	Malassezia sympodialis mycovirus	Alphatotivirineae; Orthototiviridae; Totivirus; Totivirus nijyushichi
KC610514 - RNA-dependent RNA polymerase translation	Scheffersomyces segobiensis virus L isolate NRRL Y-11571, complete genome	Scheffersomyces segobiensis virus L	Alphatotivirineae; Orthototiviridae; Totivirus; Totivirus roku
HQ158596 - RNA polymerase translation	Tuber aestivum virus 1 capsid protein and RNA polymerase genes, complete cds	Tuber aestivum virus 1	Alphatotivirineae; Orthototiviridae; Totivirus; Totivirus sani
MN545912 - putative RNA dependent RNA polymerase translation	Plasmopara viticola lesion associated toti 3 isolate DMS6_DN42927 putative coat protein and putative RNA dependent RNA polymerase genes, complete cds	Plasmopara viticola lesion associated toti 3	Alphatotivirineae; Orthototiviridae; Totivirus; Totivirus sanjyu
MW249058 - RNA-dependent RNA polymerase translation	Conidiobolus heterosporus totivirus 1, complete genome	Conidiobolus heterosporus totivirus 1	Alphatotivirineae; Orthototiviridae; Totivirus; Totivirus sanjyuichi
MW025466 - RNA-dependent RNA polymerase translation	Tea-oil camellia-associated totivirus 1 isolate Jiangxi, complete genome	Tea-oil camellia-associated totivirus 1	Alphatotivirineae; Orthototiviridae; Totivirus; Totivirus sanjyuni
JN997472 - RNA-dependent RNA polymerase translation	Xanthophyllomyces dendrorhous virus L1A capsid protein (CP) and RNA-dependent RNA polymerase (RdRp) genes, complete cds	Xanthophyllomyces dendrorhous virus L1A	Alphatotivirineae; Orthototiviridae; Totivirus; Totivirus shi
KP984504 - ORF1-ORF2 fusion protein translation	Maize-associated totivirus 1, complete genome	Maize-associated totivirus 1	Alphatotivirineae; Orthototiviridae; Totivirus; Totivirus shichi
AM111096 - putative RNA-dependent RNA polymerase translation	Phlebiopsis gigantea mycovirus dsRNA 1 ORF1 and RdRp gene, genomic RNA, isolate TW2	Phlebiopsis gigantea mycovirus dsRNA 1	Alphatotivirineae; Phlegiviridae; Phlegivirus; Phlegivirus ichi
KT191297 - polyprotein translation	Thelephora terrestris virus 1 isolate Lasovice, complete genome	Thelephora terrestris virus 1	Alphatotivirineae; Phlegiviridae; Phlegivirus; Phlegivirus ni
MK532272 - RNA-dependent RNA polymerase translation	Rhizoctonia solani dsRNA virus 10 isolate B hypothetical protein and RNA-dependent RNA polymerase genes, complete cds	Rhizoctonia solani dsRNA virus 10	Alphatotivirineae; Phlegiviridae; Phlegivirus; Phlegivirus sani
MN744709 - hypothetical protein translation	Lentinula edodes mycovirus HKB isolate Le33WIL RdRp and hypothetical protein genes, complete cds	Lentinula edodes mycovirus HKB	Alphatotivirineae; Phlegiviridae; Phlegivirus; Phlegivirus shi
KU597305 - RNA-dependent RNA polymerase translation	Eimeriavirus ni isolate TQCBD-12/0909, complete genome	Eimeriavirus ni	Alphatotivirineae; Pseudototiviridae; Eimeriavirus
MT129769 - RNA-dependent RNA polymerase translation	Eimeriavirus sani strain GUNCC_DN54384-11 capsid protein and RNA-dependent RNA polymerase genes, complete cds	Eimeriavirus sani	Alphatotivirineae; Pseudototiviridae; Eimeriavirus
KJ363185 - RNA-dependent RNA polymerase translation	Eimeria tenella RNA virus 1 strain JL610V coat protein (EtRv1gp1) and RNA-dependent RNA polymerase (RDRP) genes, complete cds	Eimeria tenella RNA virus 1	Alphatotivirineae; Pseudototiviridae; Eimeriavirus; Eimeriavirus ichi
KF757256 - RNA-dependent RNA polymerase translation	Leishmaniavirus sani isolate LRV2-Lae-L494, complete genome	Leishmaniavirus sani	Alphatotivirineae; Pseudototiviridae; Leishmaniavirus
MG967341 - capsid RdRp fusion protein translation	Leishmaniavirus roku strain OSU4 capsid RdRp fusion protein and putative coat protein genes, complete cds	Leishmaniavirus roku	Alphatotivirineae; Pseudototiviridae; Leishmaniavirus
MG967345 - RNA-dependent RNA polymerase translation	Leishmaniavirus shi strain OSU6 putative coat protein and RNA-dependent RNA polymerase genes, complete cds	Leishmaniavirus shi	Alphatotivirineae; Pseudototiviridae; Leishmaniavirus
MG967347 - capsid RdRp fusion protein translation	Leishmaniavirus go strain OSU8 capsid RdRp fusion protein and putative coat protein genes, complete cds	Leishmaniavirus go	Alphatotivirineae; Pseudototiviridae; Leishmaniavirus
LV1RDRP - RNA dependent RNA polymerase translation	Leishmania RNA virus 1-1 putative coat protein and RNA dependent RNA polymerase genes, complete cds	Leishmania RNA virus 1 - 1	Alphatotivirineae; Pseudototiviridae; Leishmaniavirus; Leishmaniavirus ichi
LRU32108 - RNA-dependent RNA polymerase translation	Leishmania RNA virus 2-1, complete genome	Leishmania RNA virus 2 - 1	Alphatotivirineae; Pseudototiviridae; Leishmaniavirus; Leishmaniavirus ni
KJ101566 - RNA directed RNA polymerase translation	Ustilaginoidea virens RNA virus L isolate GX-1, complete genome	Ustilaginoidea virens RNA virus L	Alphatotivirineae; Pseudototiviridae; Victorivirus
AF527633 - putative RNA-dependent RNA polymerase translation	Coniothyrium minitans mycovirus putative coat protein and putative RNA-dependent RNA polymerase genes, complete cds	Coniothyrium minitans RNA virus	Alphatotivirineae; Pseudototiviridae; Victorivirus; Victorivirus go
AM261427 - putative RNA dependent RNA polymerase translation	Epichloe festucae virus 1 CP gene for outative coat protein and RdRp gene for RNA dependent RNA polymerase gene, genomic RNA, strain P23	Epichloe festucae virus 1	Alphatotivirineae; Pseudototiviridae; Victorivirus; Victorivirus hachi
HVU41345 - RNA dependent RNA polymerase translation	Helminthosporium victoriae virus 190S coat protein and RNA dependent RNA polymerase genes, complete cds	Helminthosporium victoriae virus 190S	Alphatotivirineae; Pseudototiviridae; Victorivirus; Victorivirus ichi
AB300379 - RNA-dependent RNA polymerase translation	Magnaporthe oryzae virus 2 genomic RNA, complete genome	Magnaporthe oryzae virus 2	Alphatotivirineae; Pseudototiviridae; Victorivirus; Victorivirus jyu
AB742454 - putative RNA dependent RNA polymerase translation	Rosellinia necatrix victorivirus 1 RNA, complete genome, isolate: W1029	Rosellinia necatrix victorivirus 1	Alphatotivirineae; Pseudototiviridae; Victorivirus; Victorivirus jyugo
KM051424 - RNA-dependent RNA polymerase translation	Botryosphaeria dothidea victorivirus 1 isolate GY25, complete genome	Botryosphaeria dothidea victorivirus 1	Alphatotivirineae; Pseudototiviridae; Victorivirus; Victorivirus jyuhachi
FR750562 - RNA dependent RNA polymerase translation	Tolypocladium cylindrosporum virus 1 CP gene for coat protein and RdRp gene for RNA dependent RNA polymerase, genomic RNA	Tolypocladium cylindrosporum virus 1	Alphatotivirineae; Pseudototiviridae; Victorivirus; Victorivirus jyuichi
KP090346 - RNA-directed RNA polymerase translation	Phomopsis vexans RNA virus isolate 1, complete genome	Phomopsis vexans RNA virus	Alphatotivirineae; Pseudototiviridae; Victorivirus; Victorivirus jyukyu
HE588147 - RNA dependent RNA polymerase translation	Aspergillus foetidus slow virus 1 CP gene and RdRp gene, genomic RNA	Aspergillus foetidus slow virus 1	Alphatotivirineae; Pseudototiviridae; Victorivirus; Victorivirus jyuni
KJ364649 - RNA-dependent RNA polymerase translation	Beauveria bassiana victorivirus NZL/1980 isolate 6887, complete genome	Beauveria bassiana victorivirus NZL/1980	Alphatotivirineae; Pseudototiviridae; Victorivirus; Victorivirus jyuroku
HE572591 - RNA directed RNA polymerase translation	Beauveria bassiana victorivirus 1, complete genome	Beauveria bassiana victorivirus 1	Alphatotivirineae; Pseudototiviridae; Victorivirus; Victorivirus jyusani
KF791042 - RNA-dependent RNA polymerase translation	Ustilaginoidea virens RNA virus 3, complete genome	Ustilaginoidea virens RNA virus 3	Alphatotivirineae; Pseudototiviridae; Victorivirus; Victorivirus jyushichi
AB176964 - putative RNA dependent RNA polymerase translation	Magnaporthe oryzae virus 1 genomic RNA, complete genome	Magnaporthe oryzae virus 1	Alphatotivirineae; Pseudototiviridae; Victorivirus; Victorivirus kyu
KP893140 - putative RNA-dependent RNA polymerase translation	Magnaporthe oryzae virus 3 strain QSP5, complete genome	Magnaporthe oryzae virus 3	Alphatotivirineae; Pseudototiviridae; Victorivirus; Victorivirus nijyu
MH301088 - RdRp translation	Botryosphaeria dothidea victorivirus 2 strain MSD53 CP and RdRp genes, complete cds	Botryosphaeria dothidea victorivirus 2	Alphatotivirineae; Pseudototiviridae; Victorivirus; Victorivirus nijyugo
LC553706 - RNA-dependent RNA polymerase translation	Aspergillus lentulus totivirus 1 J-YC genomic RNA, complete genome	Aspergillus lentulus totivirus 1	Alphatotivirineae; Pseudototiviridae; Victorivirus; Victorivirus nijyuhachi
KU933932 - RNA-dependent RNA polymerase translation	Penicillium digitatum virus 1 strain HS-RH1, complete genome	Penicillium digitatum virus 1	Alphatotivirineae; Pseudototiviridae; Victorivirus; Victorivirus nijyuichi
MZ868719 - RNA-dependent RNA polymerase translation	Neofusicoccum parvum victorivirus 3 isolate NpVV3, complete genome	Neofusicoccum parvum victorivirus 3	Alphatotivirineae; Pseudototiviridae; Victorivirus; Victorivirus nijyukyu
KT428155 - RNA-dependent RNA polymerase translation	Nigrospora oryzae victorivirus 1, complete genome	Nigrospora oryzae victorivirus 1	Alphatotivirineae; Pseudototiviridae; Victorivirus; Victorivirus nijyuni
MK787250 - RNA-dependent RNA polymerase translation	Macrophomina phaseolina victorivirus 1 isolate 2012-019, complete genome	Macrophomina phaseolina victorivirus 1	Alphatotivirineae; Pseudototiviridae; Victorivirus; Victorivirus nijyuroku
KT365894 - RNA-dependent RNA polymerase translation	Sclerotinia nivalis victorivirus 1 isolate SsSn-1.v, complete genome	Sclerotinia nivalis victorivirus 1	Alphatotivirineae; Pseudototiviridae; Victorivirus; Victorivirus nijyusani
LC150610 - RNA-dependent RNA polymerase translation	Fusarium poae victorivirus 1 genomic RNA, complete genome	Fusarium poae victorivirus 1	Alphatotivirineae; Pseudototiviridae; Victorivirus; Victorivirus nijyushi
MT023007 - RNA-dependent RNA polymerase translation	Macrophomina phaseolina victorivirus 2 strain 2012-022, complete genome	Macrophomina phaseolina victorivirus 2	Alphatotivirineae; Pseudototiviridae; Victorivirus; Victorivirus nijyushichi
AB085814 - RNA-dependent RNA polymerase translation	Helicobasidium mompa No.17 dsRNA virus large segment, complete sequence	Helicobasidium mompa totivirus 1-17	Alphatotivirineae; Pseudototiviridae; Victorivirus; Victorivirus roku
AF038665 - RNA dependent RNA polymerase translation	Sphaeropsis sapinea RNA virus 1, complete genome	Sphaeropsis sapinea RNA virus 1	Alphatotivirineae; Pseudototiviridae; Victorivirus; Victorivirus sani
MW175880 - RNA-dependent RNA polymerase translation	Neofusicoccum parvum victorivirus 2 isolate COLB coat protein and RNA-dependent RNA polymerase genes, complete cds	Neofusicoccum parvum victorivirus 2	Alphatotivirineae; Pseudototiviridae; Victorivirus; Victorivirus sanjyu
LC596824 - RNA dependent RNA polymerase translation	Fusarium sambucinum victorivirus 1 Fs2242v genomic RNA, complete genome	Fusarium sambucinum victorivirus 1	Alphatotivirineae; Pseudototiviridae; Victorivirus; Victorivirus sanjyuichi
MN839447 - RNA-dependent RNA polymerase translation	Botrytis cinerea victorivirus 2 isolate BCS8_DN1217, complete genome	Botrytis cinerea victorivirus 2	Alphatotivirineae; Pseudototiviridae; Victorivirus; Victorivirus sanjyuni
AF039080 - RNA dependent RNA polymerase translation	Sphaeropsis sapinea RNA virus 2, complete genome	Sphaeropsis sapinea RNA virus 2	Alphatotivirineae; Pseudototiviridae; Victorivirus; Victorivirus shi
AF337175 - putative RNA dependent RNA polymerase translation	Gremmeniella abietina RNA virus L1 putative coat protein and putative RNA dependent RNA polymerase genes, complete cds	Gremmeniella abietina RNA virus L1	Alphatotivirineae; Pseudototiviridae; Victorivirus; Victorivirus shichi
YP_005097975 - RNA dependent RNA polymerase translation	RNA dependent RNA polymerase [Rosellinia necatrix quadrivirus 1]	Rosellinia necatrix quadrivirus 1	Alphatotivirineae; Quadriviridae; Quadrivirus; Quadrivirus ichi
QJQ28890 - RNA dependent RNA polymerase translation	RNA-dependent RNA polymerase [Botrytis cinerea mycovirus 4]	Botrytis cinerea mycovirus 4	Alphatotivirineae; Quadriviridae; Quadrivirus; Quadrivirus ni
UED37376 - RNA dependent RNA polymerase translation	RNA-dependent RNA polymerase [Thelonectria quadrivirus 1]	Thelonectria quadrivirus 1	Alphatotivirineae; Quadriviridae; Quadrivirus; Quadrivirus sani
MF176241 - RdRp translation	Aedes camptorhynchus toti-like virus 1 strain mos172CP87493, complete genome	Aedes camptorhynchus toti-like virus 1	Alphatotivirineae; Spiciviridae; Spicivirus; Spicivirus go
MN982381 - RNA-directed RNA polymerase translation	Scaphoideus titanus toti-like virus 1 isolate St_FR, complete genome	Scaphoideus titanus toti-like virus 1	Alphatotivirineae; Spiciviridae; Spicivirus; Spicivirus hachi
GU979419 - RNA-directed RNA polymerase translation	Spissistilus festinus virus 1, complete genome	Spissistilus festinus virus 1	Alphatotivirineae; Spiciviridae; Spicivirus; Spicivirus ichi
MW227222 - RdRp translation	Bemisia tabaci toti-like virus 1 isolate B, complete genome	Bemisia tabaci toti-like virus 1	Alphatotivirineae; Spiciviridae; Spicivirus; Spicivirus jyu
MW227223 - RdRp translation	Bemisia tabaci toti-like virus 2 isolate Q, complete genome	Bemisia tabaci toti-like virus 2	Alphatotivirineae; Spiciviridae; Spicivirus; Spicivirus jyuichi
MN764138 - putative RNA dependent RNA polymerase translation	Thrips tabaci associated dsRNA virus 1 isolate THR-E_DN24095 hypothetical protein and putative RNA dependent RNA polymerase genes, complete cds	Thrips tabaci associated dsRNA virus 1	Alphatotivirineae; Spiciviridae; Spicivirus; Spicivirus jyuni
MN764139 - putative RNA dependent RNA polymerase translation	Thrips tabaci associated dsRNA virus 2 isolate THR-E_DN23955 hypothetical protein and putative RNA dependent RNA polymerase genes, complete cds	Thrips tabaci associated dsRNA virus 2	Alphatotivirineae; Spiciviridae; Spicivirus; Spicivirus jyusani
MN803436 - polymerase translation	Schistocephalus solidus toti-like virus 2 isolate SsTV2-SsAE, complete genome	Schistocephalus solidus toti-like virus 2	Alphatotivirineae; Spiciviridae; Spicivirus; Spicivirus kyu
GU979420 - RNA-directed RNA polymerase translation	Circulifer tenellus virus 1, complete genome	Circulifer tenellus virus 1	Alphatotivirineae; Spiciviridae; Spicivirus; Spicivirus ni
MN053720 - RNA-dependent RNA polymerase translation	Aedes aegypti toti-like virus strain 2017-PB-AAM-5 capsid (orf1) and RNA-dependent RNA polymerase (orf2) genes, complete cds	Aedes aegypti toti-like virus	Alphatotivirineae; Spiciviridae; Spicivirus; Spicivirus roku
AB735629 - RNA-dependent RNA polymerase translation	Persimmon latent virus genomic RNA, complete genome, clone: Kaki13-14	Persimmon latent virus	Alphatotivirineae; Spiciviridae; Spicivirus; Spicivirus sani
KX882938 - hypothetical protein 2 translation	Hubei toti-like virus 10 strain 3mos6210 hypothetical protein 1 and hypothetical protein 2 genes, complete cds	Hubei toti-like virus 10	Alphatotivirineae; Spiciviridae; Spicivirus; Spicivirus shi
LC514295 - RNA-dependent RNA polymerase translation	Culex vishnui subgroup totivirus 17CxITNGK genes for capsid protein, RNA-dependent RNA polymerase, complete cds	Culex vishnui subgroup totivirus	Alphatotivirineae; Spiciviridae; Spicivirus; Spicivirus shichi
EU715328 - RNA-dependent RNA polymerase translation	Artivirus sani strain SaX06-AK20, complete genome	Artivirus sani	Betatotivirineae; Artiviridae; Artivirus
GQ342961 - RNA-dependent RNA polymerase translation	Artivirus ni strain DTV, complete genome	Artivirus ni	Betatotivirineae; Artiviridae; Artivirus
KX882995 - hypothetical protein 2 translation	Wenzhou toti-like virus 1 strain WZRBX43319 hypothetical protein 1 and hypothetical protein 2 genes, complete cds	Wenzhou toti-like virus 1	Betatotivirineae; Artiviridae; Artivirus; Artivirus go
KX882989 - hypothetical protein 2 translation	Wuhan insect virus 31 strain WHZM10182 hypothetical protein 1 and hypothetical protein 2 genes, complete cds	Wuhan insect virus 31	Betatotivirineae; Artiviridae; Artivirus; Artivirus hachi
AY570982 - RNA-dependent polymerase translation	Penaeid shrimp infectious myonecrosis virus, complete genome	Penaeid shrimp infectious myonecrosis virus	Betatotivirineae; Artiviridae; Artivirus; Artivirus ichi
MT293125 - RNA-dependent RNA polymerase translation	Soybean thrips-associated totivirus 2 strain STN1 putative capsid protein (STaTV2_gp1) and RNA-dependent RNA polymerase (STaTV2_gp2) genes, complete cds	Soybean thrips-associated totivirus 2	Betatotivirineae; Artiviridae; Artivirus; Artivirus kyu
KX882972 - hypothetical protein 2 translation	Hubei diptera virus 22 strain SCM45279 hypothetical protein 1 and hypothetical protein 2 genes, complete cds	Hubei diptera virus 22	Betatotivirineae; Artiviridae; Artivirus; Artivirus roku
AB555544 - RNA-dependent RNA polymerase translation	Omono River virus genes for capsid protein, RNA-dependent RNA polymerase, complete cds, strain: AK4	Omono River virus	Betatotivirineae; Artiviridae; Artivirus; Artivirus shi
KX882992 - hypothetical protein 2 translation	Wenling toti-like virus 2 strain WLJQ104148 hypothetical protein 1 and hypothetical protein 2 genes, complete cds	Wenling toti-like virus 2	Betatotivirineae; Artiviridae; Artivirus; Artivirus shichi
GDVCG - gag-pol fusion protein translation	Gardiavirus genomic sequence	Giardia lamblia virus	Betatotivirineae; Giardiaviridae; Giardiavirus; Giardiavirus ichi
KX882956 - hypothetical protein 2 translation	Hubei toti-like virus 12 strain HC21305 hypothetical protein 1 and hypothetical protein 2 genes, complete cds	Hubei toti-like virus 12	Betatotivirineae; Inseviridae; Insevirus; Insevirus go
KX882977 - hypothetical protein 2 translation	Hubei toti-like virus 24 strain tick106628 hypothetical protein and hypothetical protein 2 genes, complete cds	Hubei toti-like virus 24	Betatotivirineae; Inseviridae; Insevirus; Insevirus hachi
LC026053 - RNA-dependent RNA polymerase translation	Camponotus yamaokai virus genomic RNA, complete genome	Camponotus yamaokai virus	Betatotivirineae; Inseviridae; Insevirus; Insevirus ichi
MF073200 - RdRp translation	Australian Anopheles totivirus isolate AATV 150840, complete genome	Australian Anopheles totivirus	Betatotivirineae; Inseviridae; Insevirus; Insevirus jyu
MN745082 - RNA-dependent RNA polymerase translation	Bactrocera dorsalis toti-like virus 1 strain BDTLV1.abc7, complete genome	Bactrocera dorsalis toti-like virus 1	Betatotivirineae; Inseviridae; Insevirus; Insevirus jyugo
MG546515 - RNA-dependent RNA polymerase fusion protein translation	Sogatella furcifera totivirus 1, complete genome	Sogatella furcifera totivirus 1	Betatotivirineae; Inseviridae; Insevirus; Insevirus jyuichi
MG546516 - RNA-dependent RNA polymerase fusion protein translation	Sogatella furcifera totivirus 2, complete genome	Sogatella furcifera totivirus 2	Betatotivirineae; Inseviridae; Insevirus; Insevirus jyuni
MN745083 - RNA-dependent RNA polymerase translation	Bactrocera dorsalis toti-like virus 2 strain BDTLV2.abc8, complete genome	Bactrocera dorsalis toti-like virus 2	Betatotivirineae; Inseviridae; Insevirus; Insevirus jyuroku
MN053722 - RNA-dependent RNA polymerase translation	Aedes aegypti totivirus strain 2017-Ab-AAF-5 capsid (orf1) and RNA-dependent RNA polymerase (orf2) genes, complete cds	Aedes aegypti totivirus	Betatotivirineae; Inseviridae; Insevirus; Insevirus jyusani
MW699041 - RNA-dependent RNA polymerase translation	Culex inatomii totivirus isolate CiTV_Leuven_Pool4, complete genome	Culex inatomii totivirus	Betatotivirineae; Inseviridae; Insevirus; Insevirus jyushi
KX882996 - hypothetical protein 3 translation	Xingshan nematode virus 6 strain XSNXC32793 hypothetical protein 1, hypothetical protein 2, and hypothetical protein 3 genes, complete cds	Xingshan nematode virus 6	Betatotivirineae; Inseviridae; Insevirus; Insevirus kyu
LC101918 - RdRp translation	Camponotus nipponicus virus genes for capsid protein, RdRp, complete cds, strain: SS-2014a	Camponotus nipponicus virus	Betatotivirineae; Inseviridae; Insevirus; Insevirus ni
KX882966 - hypothetical protein 2 translation	Hubei toti-like virus 13 strain QTM25941 hypothetical protein 1 and hypothetical protein 2 genes, complete cds	Hubei toti-like virus 13	Betatotivirineae; Inseviridae; Insevirus; Insevirus roku
KX148550 - RdRp translation	Anopheles totivirus putative capsid and RdRp genes, complete cds	Anopheles totivirus	Betatotivirineae; Inseviridae; Insevirus; Insevirus sani
KX882942 - hypothetical protein translation	Beihai uca arcuata virus 1 strain BFZCX5633 hypothetical protein gene, complete cds	Beihai uca arcuata virus 1	Betatotivirineae; Inseviridae; Insevirus; Insevirus shi
KX882974 - hypothetical protein 2 translation	Hubei toti-like virus 15 strain SCM51462 hypothetical protein 1 and hypothetical protein 2 genes, complete cds	Hubei toti-like virus 15	Betatotivirineae; Inseviridae; Insevirus; Insevirus shichi
KX882976 - hypothetical protein 2 translation	Sanxia water strider virus 20 strain SXSSP2584 hypothetical protein 1 and hypothetical protein 2 genes, complete cds	Sanxia water strider virus 20	Betatotivirineae; Lebotiviridae; Lebotivirus; Lebotivirus go
MH727531 - putative non-structural polyprotein translation	Solenopsis midden virus isolate Formosa, complete genome	Solenopsis midden virus	Betatotivirineae; Lebotiviridae; Lebotivirus; Lebotivirus hachi
KF274642 - RNA-dependent RNA polymerase translation	Leptopilina boulardi Toti-like virus strain NSref putative coat protein and RNA-dependent RNA polymerase genes, complete cds	Leptopilina boulardi Toti-like virus	Betatotivirineae; Lebotiviridae; Lebotivirus; Lebotivirus ichi
KX882957 - hypothetical protein 2 translation	Hubei toti-like virus 19 strain horsefly123848 hypothetical protein 1 and hypothetical protein 2 genes, complete cds	Hubei toti-like virus 19	Betatotivirineae; Lebotiviridae; Lebotivirus; Lebotivirus ni
KX882979 - hypothetical protein 2 translation	Hubei toti-like virus 18 strain WHCC116098 hypothetical protein 1 and hypothetical protein 2 genes, complete cds	Hubei toti-like virus 18	Betatotivirineae; Lebotiviridae; Lebotivirus; Lebotivirus roku
KX882952 - hypothetical protein 2 translation	Hubei toti-like virus 20 strain CC62244 hypothetical protein 1 and hypothetical protein 2 genes, complete cds	Hubei toti-like virus 20	Betatotivirineae; Lebotiviridae; Lebotivirus; Lebotivirus sani
KX882960 - hypothetical protein 2 translation	Shuangao toti-like virus strain insectZJ97483 hypothetical protein 1 and hypothetical protein 2 genes, complete cds	Shuangao toti-like virus	Betatotivirineae; Lebotiviridae; Lebotivirus; Lebotivirus shi
MH213243 - putative poly-capsid translation	Linepithema humile toti-like virus 1 putative RdRp-complex and putative poly-capsid genes, complete cds	Linepithema humile toti-like virus 1	Betatotivirineae; Lebotiviridae; Lebotivirus; Lebotivirus shichi
LC333746 - RNA-dependent RNA polymerase translation	Rosellinia necatrix megatotivirus 1 genes for hypothetical protein, RNA-dependent RNA polymerase, complete cds, contig: Pool-2_176	Rosellinia necatrix megatotivirus 1	Betatotivirineae; Megatotiviridae; Megatotivirus; Megatotivirus ichi
MT876189 - RNA-dependent RNA polymerase translation	Picoa juniperi megatotivirus 1 isolate ANK_VIR-88, complete genome	Picoa juniperi megatotivirus 1	Betatotivirineae; Megatotiviridae; Megatotivirus; Megatotivirus ni
MN545915 - putative RNA dependent RNA polymerase translation	Plasmopara viticola lesion associated totivirus-like 2 isolate DMS6_DN13622 putative coat protein and putative RNA dependent RNA polymerase genes, complete cds	Plasmopara viticola lesion associated totivirus-like 2	Betatotivirineae; Ootiviridae; Ootivirus; Ootivirus go
LC376044 - RNA-dependent RNA polymerase translation	Pythium polare RNA virus 1 PpRV1-OPU1176 genomic RNA, complete genome	Pythium polare RNA virus 1	Betatotivirineae; Ootiviridae; Ootivirus; Ootivirus ichi
LC467965 - CP-RdRp fusion protein translation	Pythium splendens RNA virus 1 PsRV1-425508 genomic RNA, complete genome	Pythium splendens RNA virus 1	Betatotivirineae; Ootiviridae; Ootivirus; Ootivirus ni
MW503714 - RNA-dependent RNA polymerase translation	Phytophthora condilina RNA virus 1 isolate PcoRV1/BD661, complete genome	Phytophthora condilina RNA virus 1	Betatotivirineae; Ootiviridae; Ootivirus; Ootivirus roku
MN956531 - CP-RdRp fusion protein translation	Phytophthora cactorum RNA virus 1 strain PcRV1-pc1, complete genome	Phytophthora cactorum RNA virus 1	Betatotivirineae; Ootiviridae; Ootivirus; Ootivirus sani
MN545914 - putative RNA dependent RNA polymerase translation	Plasmopara viticola lesion associated totivirus-like 1 isolate DMG-E_DN28110 putative coat protein and putative RNA dependent RNA polymerase genes, complete cds	Plasmopara viticola lesion associated totivirus-like 1	Betatotivirineae; Ootiviridae; Ootivirus; Ootivirus shi
LC622069 - CP-RdRp fusion protein translation	Pythium ultimum RNA virus 2 PuRV2-UOP226T RNA, complete genome	Pythium ultimum RNA virus 2	Betatotivirineae; Ootiviridae; Ootivirus; Ootivirus shichi
KT725636 - nonstructural protein translation	Piscine myocarditis-like virus isolate Golden shiner/PMCLV/USA/MN/2014, complete genome	Piscine myocarditis-like virus	Betatotivirineae; Pistolviridae; Pistolvirus; Pistolvirus ni
MW811138 - putative polyprotein translation	Cyclopterus lumpus toti-like virus strain TN18, complete genome	Cyclopterus lumpus toti-like virus	Betatotivirineae; Pistolviridae; Pistolvirus; Pistolvirus sani
MW893686 - RNA-dependent RNA polymerase translation	Common carp toti-like virus 1 isolate CCTLV-1/USA/MN/2018, complete genome	Common carp toti-like virus 1	Betatotivirineae; Pistolviridae; Pistolvirus; Pistolvirus shi
LC061478 - RNA dependent RNA polymerase translation	Yadonushivirus ichi genomic RNA, complete genome	Yadonushivirus ichi	Betatotivirineae; Yadonushiviridae; Yadonushivirus
YP_009272952 - RNA dependent RNA polymerase translation	RNA-dependent RNA polymerase [Fusarium poae alternavirus 1]	Fusarium poae alternavirus 1	Gammatotivirineae; Alternaviridae; Alternavirus
YP_001976142 - RNA dependent RNA polymerase translation	RNA-dependent RNA polymerase [Alternaria alternata virus 1]	Alternaria alternata virus 1	Gammatotivirineae; Alternaviridae; Alternavirus; Alternavirus alternariae
YP_010840905 - RNA dependent RNA polymerase translation	RNA-dependent RNA polymerase [Cordyceps chanhua alternavirus 1]	Cordyceps chanhua alternavirus 1	Gammatotivirineae; Alternaviridae; Alternavirus; Alternavirus cordycipitae
YP_010840901 - RNA dependent RNA polymerase translation	RdRp [Fusarium oxysporum alternavirus 1]	Fusarium oxysporum alternavirus 1	Gammatotivirineae; Alternaviridae; Alternavirus; Alternavirus foxispori
